# Modelling TGFβR and Hh pathway regulation of prognostic matrisome molecules in ovarian cancer

**DOI:** 10.1101/2021.02.01.428374

**Authors:** Robin M. Delaine-Smith, Eleni Maniati, Beatrice Malacrida, Sam Nichols, Reza Roozitalab, Roanne R. Jones, Laura Lecker, Oliver M.T. Pearce, Martin M. Knight, Frances R. Balkwill

## Abstract

In a multi-level ‘deconstruction’ of omental metastases, we previously identified a prognostic matrisome gene expression signature in high-grade serous ovarian cancer (HGSOC) and twelve other malignancies. Here, our aim was to understand how six of these extracellular matrix, ECM, molecules, COL11A1, COMP, FN1, VCAN, CTSB and COL1A1, are up-regulated in cancer. Using biopsies, we identified significant associations between TGFβR activity, Hedgehog signalling and these ECM molecules and then studied the associations in mono-, co- and tri-culture. Activated omental fibroblasts produced more matrix than malignant cells, directed by TGFβR and Hedgehog signalling crosstalk. We ‘reconstructed’ omental metastases in tri-culture of HGSOC cells, omental fibroblasts and adipocytes. This combination was sufficient to generate all six ECM proteins and the matrisome expression signature. TGFβR and Hedgehog inhibitor combinations attenuated fibroblast activation, gel remodelling and ECM remodelling in these models. The tri-culture model reproduces key features of omental metastases and allows study of diseased-associated ECM.
