## Supplementary material for "Modelling TGFβR and Hh pathway regulation of prognostic matrisome molecules in ovarian cancer": Suppl Table 1

### Sheet: Sheet2
Signaling pathway	Displayed proteins	All proteins of pathway	P-value
ECM (KEGG)	24	130	6.7e-48
Adhesion (KEGG)	22	312	3.2e-34
PDGF (Reactome)	12	62	1.4e-24
Cytokine (KEGG)	13	323	2.4e-17
Immune (Reactome)	13	384	2.2e-16
Chemokine (KEGG)	10	243	1.1e-13
Cancer (KEGG)	12	502	2e-13
CAM (KEGG)	9	190	5.3e-13
ARVC (KEGG)	7	113	3.3e-11
Actin (KEGG)	9	317	5.2e-11
HCM (KEGG)	7	131	9.5e-11
Cardiomyopathy (KEGG)	7	147	2.1e-10
GPCR (Reactome)	11	814	9e-10
TGF (KEGG)	6	112	2.2e-09
SCLC (KEGG)	6	128	4.8e-09
Hematopoietic (KEGG)	5	116	1.5e-07
Complement (KEGG)	4	81	1.6e-06
NOD-like (KEGG)	3	83	9e-05
Leukocyte (KEGG)	3	156	0.00058
Prion (KEGG)	2	45	0.001
Bladder cancer (KEGG)	2	61	0.0018
Autoimmune-thyroid (KEGG)	2	63	0.0019
DNA-sensing (KEGG)	2	63	0.0019
P53 (KEGG)	2	93	0.0042
Renal cancer (KEGG)	2	99	0.0047
Toll-like (KEGG)	2	145	0.0099
TGF beta (Reactome)	1	15	0.015
NGF (Reactome)	2	211	0.02
TGF-beta (SignaLink)	2	223	0.022
BMP (Reactome)	1	22	0.022
Neuractive (KEGG)	2	322	0.043
Allograft (KEGG)	1	48	0.048
